# Tracking Genomic Characteristics across Oceanic Provinces: Contrasting Early and Mature Plastic Biofilm Communities

**DOI:** 10.1101/2022.01.23.477364

**Authors:** Ryan P. Bos, Drishti Kaul, Erik R. Zettler, Jeffrey M. Hoffman, Christopher L. Dupont, Linda A. Amaral-Zettler, Tracy J. Mincer

**Affiliations:** Harbor Branch Oceanographic Institute, Florida Atlantic University, Fort Pierce, Florida, USA; Microbial and Environmental Genomics, J. Craig Venter Institute, La Jolla, CA, USA; Department of Marine Microbiology and Biogeochemistry, NIOZ Royal Netherlands Institute for Sea Research, Den Burg, Texel, The Netherlands; Department of Freshwater and Marine Ecology, Institute for Biodiversity and Ecosystem Dynamics, University of Amsterdam, Amsterdam, The Netherlands; Josephine Bay Paul Center for Comparative Molecular Biology and Evolution, Marine Biological Laboratory, Woods Hole, MA, USA; Department of Biology, Wilkes Honors College, Florida Atlantic University, Jupiter, Florida, USA

**Author notes:** Corresponding authors: Linda A. Amaral-Zettler, Tracy J. Mincer, **Email:**. **Author Contributions**: C. L. D., E. R. Z., L. A. A-Z., and T. J. M. conceptualized the research; E. R. Z. and J. M. H. collected samples; C. L. D., D. K., E. R. Z., L. A. A-Z., and R. P. B. were involved in data generation; C. L. D., D. K., E. R. Z., J. M. H., L. A. A-Z., and R. P. B. processed the samples; C. L. D., D. K., L. A. A-Z., and R.P.B. processed the data; R. P. B. and T. J. M. analyzed data; R. P. B. wrote the first draft of the manuscript. All authors edited and approved the final version of the manuscript. **Competing Interest Statement:** The authors declare no competing interests.

**Keywords:** bacteria, biofilm, early colonization, metagenomics, microplastics

## Abstract

While plastic has become omnipresent in the marine environment, knowledge of how plastic biofilm communities develop from functional metabolic and phylogenetic perspectives is nascent, although these data are central to understanding microbial ecology surrounding plastic substrates in the ocean. By incubating virgin microplastics during oceanic transects and comparing with naturally occurring plastic litter at the same locations, we constructed functional gene catalogs to contrast the metabolic differences between early and mature biofilm communities. Early colonization incubations were consistently dominated by Alteromonadaceae and harbored significantly higher proportions of genes associated with adhesion, biofilm formation, chemotaxis, defense, iron acquisition and utilization, and motility. Comparative genomic analyses with *Alteromonas, Marinobacter*, and *Marisediminitalea* metagenome assembled genomes (MAGs) spotlighted the importance of the mannose-sensitive hemagglutinin operon, adhesive genes genetically transposed from intestinal pathogens, for early colonization of hydrophobic plastic surfaces. Synteny alignments of the former operon also demonstrated apparent positive selection for *mshA* alleles across all MAGs. Early colonizers varied little in terms of large-scale genomic characteristics, despite the presence of latitudinal, salinity, and temperature gradients. Mature plastic biofilms, composed of predominantly Rhodobacteraceae followed by Flavobacteriaceae, that are critically important for carbon turnover in oceanic ecosystems, displayed significantly higher proportions of genes involved in oxidative phosphorylation, phosphonate metabolism, photosynthesis, secondary metabolism, and Type IV secretion. Our metagenomic analyses provide insight into early biofilm formation on virgin surfaces in the marine environment, as well as how early colonizers self-assemble, compared to mature, taxonomically, and metabolically diverse biofilms.

**Significance Statement:** Little is known about plastic biofilm assemblage dynamics and successional changes over time. Our results demonstrate that highly reproducible and predictable types of bacteria, with similar genomic characteristics, can initially colonize plastic in the marine environment across varying environmental gradients. The key gene sets involved in foundational bacterial colonization may have broad impacts for biofilm formation on plastic surfaces used in agriculture, biomedicine, environmental science, and food science. Genomic characteristics of early colonizers may metabolically underpin the origin of the ordered succession observed in marine microbial communities and be useful for predicting microbial community membership and biogeochemical processes.
