## Supplementary material for "Tracking Genomic Characteristics across Oceanic Provinces: Contrasting Early and Mature Plastic Biofilm Communities": Dataset S7

### Sheet: Dataset S4
KOfam	MAG 1 Alteromonas macleodii	MAG 2 Alteromonadaceae	MAG 3 Marisediminitalea aggregata	MAG 4 Oleibacter sp006212115	MAG 5 Alteromonas sp006538345	MAG 6 Oleibacter sp006212115	MAG 7 Alteromonas sp006538345	MAG 8 Marisediminitalea aggregata	MAG 9 Alteromonas macleodii	MAG 10 Marisediminitalea aggregata	MAG 11 Alteromonas macleodii	MAG 12 Marisediminitalea aggregata	MAG 13 Marinobacter flavimaris	MAG 14 Alteromonas macleodii	MAG 15 Alteromonas macleodii	MAG 16 Marinobacter flavimaris	MAG 17 Marinobacter flavimaris	MAG 18 Alteromonadaceae	MAG 19 Alteromonas macleodii	MAG 20 Alteromonas macleodii	MAG 21 Marinobacter flavimaris	MAG 22 Alteromonas macleodii	MAG 23 Alterythrobacter sp003149575	MAG 24 Marisediminitalea aggregata	MAG 25 Oleibacter sp.	MAG 26 Alteromonas sp00653834	MAG 27 Oleibacter sp006212115	MAG 28 Marisediminitalea aggregata	MAG 29 Saccharospirillaceae	MAG 30 Alteromonadaceae	MAG 31 Alteromonas macleodii	MAG 32 Alteromonas macleodii	MAG 33 Marisediminitalea aggregata	MAG 34 Alteromonadaceae	MAG 35 Saccharospirillaceae	MAG 36 Alteromonas macleodii	MAG 37 Marisediminitalea aggregata
chemosensory pili system protein ChpB (putative protein-glutamate methylesterase)	0	0	0	1	0	1	0	0	0	0	0	0	1	0	0	1	1	0	0	0	1	0	0	0	1	0	1	0	1	0	0	0	0	0	1	0	0
chemosensory pili system protein ChpC	0	0	0	1	0	1	0	0	0	0	0	0	1	0	0	1	1	0	0	0	1	0	0	0	1	0	1	0	1	0	0	0	0	0	1	0	0
chemotaxis protein CheC	0	0	0	0	0	0	0	1	0	1	0	0	0	0	0	0	0	0	0	0	0	0	0	0	0	0	0	1	0	0	0	0	0	1	0	0	1
chemotaxis protein CheD [EC:3.5.1.44]	2	1	2	1	1	1	1	2	2	2	2	1	0	2	2	0	0	1	2	2	0	1	0	1	1	1	1	2	1	1	2	2	1	2	1	2	2
chemotaxis protein CheX	1	1	1	1	1	1	1	1	1	1	1	1	0	1	1	0	0	1	1	1	0	1	0	1	0	1	1	1	0	1	1	1	1	1	0	1	1
chemotaxis protein CheZ	1	1	1	1	1	1	1	1	1	1	1	0	1	1	1	1	1	1	1	1	1	1	0	1	1	1	1	1	1	1	1	1	1	1	1	1	1
chemotaxis protein methyltransferase CheR [EC:2.1.1.80]	4	2	4	2	2	1	2	4	3	3	4	2	2	4	4	2	2	2	4	4	2	3	1	2	3	2	1	3	1	2	4	4	2	3	2	4	3
chemotaxis protein MotA	1	2	1	3	1	3	1	1	1	1	1	2	4	1	1	4	4	2	1	1	4	1	0	1	3	1	3	1	4	2	1	1	2	1	4	1	1
chemotaxis protein MotB	1	2	1	3	1	3	1	1	1	1	1	2	5	1	1	5	5	2	1	1	5	1	0	1	3	1	3	1	4	2	1	1	2	1	4	1	1
methyl-accepting chemotaxis protein	24	23	24	15	20	15	24	24	23	22	23	23	20	24	24	20	20	23	22	24	20	20	2	22	13	23	14	23	15	21	24	24	22	22	16	24	20
purine-binding chemotaxis protein CheW	4	2	4	3	2	3	2	4	3	3	4	2	1	4	4	1	1	2	3	4	1	3	0	2	3	2	3	3	3	2	4	4	2	3	3	4	3
two-component system, chemotaxis family, chemotaxis protein CheV	2	2	2	2	2	2	2	2	2	2	2	2	2	2	2	2	2	2	2	2	2	1	0	2	2	2	2	2	1	2	2	2	2	2	2	2	2
two-component system, chemotaxis family, chemotaxis protein CheY	4	3	4	3	3	3	3	3	4	4	4	2	2	4	4	2	2	3	4	4	2	3	3	3	4	3	3	4	4	3	4	4	3	4	4	4	4
two-component system, chemotaxis family, protein-glutamate methylesterase/glutaminase [EC:3.1.1.61 3.5.1.44]	4	2	4	3	2	3	2	3	3	2	4	2	1	4	4	1	1	2	4	4	1	3	2	2	2	2	2	2	2	2	4	4	2	2	2	4	2
two-component system, chemotaxis family, sensor kinase CheA [EC:2.7.13.3]	4	2	4	2	2	3	2	4	4	3	4	2	1	4	4	1	1	2	4	4	1	3	0	2	3	2	3	3	2	2	4	4	2	3	2	4	3
flagellar assembly protein FliH	1	1	1	1	1	1	1	1	1	1	1	1	0	1	1	1	1	1	1	1	1	1	0	1	1	1	1	1	1	1	1	1	1	1	1	1	1
flagellar basal body P-ring formation protein FlgA	1	1	1	1	1	1	1	1	1	1	1	1	1	1	1	1	1	1	1	1	1	1	0	1	1	1	1	1	0	1	1	1	1	1	1	1	1
flagellar basal-body rod modification protein FlgD	1	1	1	0	1	0	1	1	1	1	1	1	1	1	1	1	1	1	1	1	1	1	0	1	1	1	1	1	0	1	1	1	1	1	2	1	1
flagellar basal-body rod protein FlgB	1	1	1	0	1	0	1	1	1	1	1	1	1	1	1	1	1	1	1	1	1	1	0	1	1	1	1	1	0	1	1	1	1	1	1	1	1
flagellar basal-body rod protein FlgC	1	1	1	0	1	0	1	1	1	1	1	1	1	1	1	1	1	1	1	1	1	1	0	1	1	1	1	1	0	1	1	1	1	1	1	1	1
flagellar basal-body rod protein FlgF	1	1	1	0	1	0	1	1	1	1	1	1	1	1	1	1	1	1	1	1	1	1	0	1	0	1	0	1	1	1	1	1	1	1	1	1	1
flagellar basal-body rod protein FlgG	1	1	1	0	1	0	1	1	1	1	1	1	1	1	1	1	1	1	1	1	1	1	0	1	1	1	0	1	1	1	1	1	1	1	1	1	1
flagellar biosynthesis protein	0	1	0	0	0	1	0	0	0	1	0	1	1	0	0	1	1	1	0	1	1	0	0	1	1	1	1	1	1	1	1	0	1	1	1	0	1
flagellar biosynthesis protein FlgN	1	1	1	1	1	0	1	1	1	1	1	1	1	1	1	1	1	1	1	1	1	1	0	1	1	1	1	1	0	1	1	1	1	1	1	1	1
flagellar biosynthesis protein FlhA	1	1	1	1	1	1	1	1	1	1	1	1	0	1	1	0	0	1	1	1	0	1	0	1	1	1	1	1	1	1	1	1	1	1	1	1	1
flagellar biosynthesis protein FlhB	1	1	1	1	1	1	1	1	1	1	1	1	1	1	1	1	1	1	1	1	1	1	0	1	1	1	1	1	1	1	1	1	1	1	1	1	1
flagellar biosynthesis protein FlhF	1	1	1	1	1	1	1	1	1	1	1	1	1	1	1	1	1	1	1	1	1	1	0	1	1	1	1	1	1	1	1	1	1	1	1	1	1
flagellar biosynthesis protein FlhG	1	1	1	1	1	1	1	1	1	1	1	0	2	1	1	2	2	1	1	1	2	1	0	1	1	1	1	1	1	1	1	1	1	1	1	1	1
flagellar biosynthesis protein FliP	1	1	1	1	1	1	1	1	1	1	1	1	1	1	1	1	1	1	1	1	1	1	0	1	1	1	1	1	1	1	1	1	1	1	1	1	1
flagellar biosynthesis protein FliQ	1	1	1	1	1	1	1	1	1	1	1	1	1	1	1	1	1	1	1	1	1	1	0	1	1	1	1	1	1	1	1	1	1	1	2	1	1
flagellar biosynthesis protein FliR	1	1	1	1	1	1	1	1	1	1	1	1	1	1	1	0	1	1	1	1	1	1	0	1	1	1	1	1	1	1	1	1	1	1	1	1	1
flagellar brake protein	0	0	0	1	0	1	0	0	0	0	0	0	0	0	0	0	0	0	0	0	0	0	0	0	1	0	1	0	0	0	0	0	0	0	1	0	0
flagellar hook protein FlgE	1	1	1	0	1	0	1	1	1	1	1	1	1	1	1	1	1	1	1	1	1	1	0	1	1	1	1	1	1	1	1	1	1	1	1	1	1
flagellar hook-associated protein 1	1	1	1	0	1	0	1	1	1	1	1	1	1	1	1	1	1	1	1	1	1	1	0	1	0	1	0	1	1	1	1	1	1	1	1	1	1
flagellar hook-associated protein 2	1	1	1	0	1	1	1	1	1	1	1	1	1	1	1	1	1	1	1	1	1	1	0	1	0	1	0	1	1	1	1	0	0	1	1	1	1
flagellar hook-associated protein 3 FlgL	1	1	1	0	1	0	1	1	1	1	1	1	1	1	1	1	1	1	1	1	1	1	0	1	0	1	0	1	1	0	1	0	0	1	1	0	1
flagellar hook-basal body complex protein FliE	1	1	1	1	1	1	1	1	1	1	1	1	1	1	1	1	1	1	1	1	1	1	0	1	1	1	1	1	1	2	1	1	2	1	2	1	1
flagellar hook-length control protein FliK	1	1	1	1	1	1	1	1	1	1	1	1	1	1	1	1	1	1	1	1	1	1	0	1	1	1	1	1	1	0	1	1	1	1	1	1	1
flagellar L-ring protein FlgH	2	2	2	0	1	0	1	2	2	2	2	2	1	2	2	1	1	2	2	2	1	2	0	1	1	1	0	2	1	2	2	2	2	2	2	2	2
flagellar motor switch protein FliG	1	1	1	2	1	2	1	1	1	1	1	1	1	1	1	1	1	1	1	1	1	1	0	1	2	1	2	1	2	1	1	1	1	1	2	1	1
flagellar motor switch protein FliM	1	1	1	1	1	1	1	1	1	1	1	1	1	1	1	1	1	1	1	1	1	1	0	1	1	1	1	1	1	1	1	1	1	1	1	1	1
flagellar motor switch protein FliN	1	1	1	1	1	1	1	1	1	1	1	1	1	1	1	1	1	1	1	1	1	1	0	1	1	1	1	1	1	1	1	1	1	1	1	1	1
flagellar M-ring protein FliF	1	1	1	1	1	1	1	1	1	1	1	1	1	1	1	1	1	1	1	1	1	1	0	1	1	1	1	1	1	1	1	1	1	1	2	1	1
flagellar P-ring protein FlgI	1	1	1	0	1	0	1	1	1	1	1	1	1	1	1	1	1	1	1	1	1	1	0	1	1	1	0	1	1	1	1	1	1	1	2	1	1
flagellar protein FlaG	1	1	1	0	0	0	1	1	1	1	1	0	1	1	1	1	1	1	0	1	1	1	0	1	0	1	0	1	1	0	1	0	0	1	1	1	1
flagellar protein FliJ	1	1	1	1	1	1	1	1	1	1	1	1	1	1	1	1	1	1	1	1	1	1	0	1	1	1	1	1	1	1	1	1	1	1	1	1	1
flagellar protein FliL	2	2	2	2	2	2	2	2	2	2	2	2	2	2	2	2	2	2	2	2	2	2	0	2	2	2	2	2	2	2	2	2	2	2	2	2	2
flagellar protein FliO/FliZ	1	1	1	1	0	1	0	1	1	1	1	1	1	1	1	1	1	1	1	1	1	1	0	1	1	0	1	1	1	1	1	1	1	1	1	1	1
flagellar protein FliT	0	0	0	0	0	0	0	0	0	0	0	0	1	0	0	1	1	0	0	0	1	1	0	0	0	0	1	0	1	0	0	0	0	0	0	0	0
flagellar secretion chaperone FliS	1	1	1	1	1	1	1	1	1	1	1	1	1	1	1	1	1	1	1	1	1	3	0	0	1	1	0	1	1	1	1	0	0	1	1	1	1
flagellin	4	5	4	0	2	0	4	6	4	5	4	2	2	4	5	2	2	5	1	4	2	1	0	4	0	4	2	5	2	1	2	1	1	5	1	2	5
flagellum-specific ATP synthase [EC:7.4.2.8]	1	1	1	1	1	1	1	1	1	1	1	1	0	1	1	1	1	1	1	1	1	1	0	1	1	1	0	1	1	1	1	1	1	1	1	1	1
IclR family transcriptional regulator, positive regulator for flagellar biogenesis	0	0	0	0	0	0	0	0	0	0	0	0	1	0	0	1	1	0	0	0	1	0	0	0	0	0	0	0	0	0	0	0	0	1	0	0	1
LysR family transcriptional regulator, flagellar master operon regulator	1	0	0	2	1	2	1	1	1	1	1	0	0	1	1	0	0	0	1	1	0	1	0	1	2	1	2	1	0	0	1	1	0	1	0	1	1
negative regulator of flagellin synthesis FlgM	1	1	1	1	1	1	1	1	1	1	1	1	1	1	1	1	1	1	1	1	1	1	0	1	1	1	1	1	0	1	1	1	1	1	1	1	1
sigma-54 dependent transcriptional regulator, flagellar regulatory protein	1	1	1	1	1	1	1	1	1	1	0	1	1	1	0	1	1	1	1	0	1	1	0	1	1	1	1	1	1	1	1	1	1	1	1	0	1
sodium-type flagellar protein MotY	1	1	1	1	1	1	1	1	1	1	1	1	1	1	1	1	1	1	1	1	1	1	0	1	1	1	1	1	1	1	1	1	1	1	1	1	1
sodium-type polar flagellar protein MotX	1	1	1	0	1	0	1	1	1	1	0	1	0	1	1	0	0	1	0	0	0	1	0	1	0	1	0	1	0	1	0	1	1	1	0	1	1
leader peptidase (prepilin peptidase) / N-methyltransferase [EC:3.4.23.43 2.1.1.-]	1	1	1	1	1	1	1	1	1	1	1	1	1	1	1	1	1	1	1	1	1	1	0	1	1	1	1	1	1	1	1	1	1	1	1	1	1
MSHA pilin protein MshA	0	2	0	0	0	1	0	1	1	3	0	2	1	0	1	1	1	2	0	0	1	0	0	0	1	0	1	3	1	2	0	1	2	3	1	0	2
MSHA pilin protein MshB	0	2	0	0	0	0	0	2	1	2	1	2	1	1	1	1	1	2	0	0	1	1	0	0	0	0	0	2	1	2	1	1	2	2	1	1	2
MSHA pilin protein MshC	0	1	0	1	0	1	0	0	0	1	0	1	1	0	1	1	1	1	0	0	1	1	0	0	1	0	1	1	1	1	0	0	1	1	1	0	1
MSHA pilin protein MshD	0	1	0	1	0	1	0	0	0	1	0	1	1	0	1	1	1	1	0	0	1	1	0	0	1	0	1	1	1	1	0	0	1	1	1	0	1
MSHA biogenesis protein MshE	1	1	1	0	0	0	0	1	1	1	1	1	0	1	1	0	0	1	1	1	0	1	0	0	0	0	0	1	0	1	1	1	1	1	0	1	1
MSHA biogenesis protein MshG	1	1	1	1	0	1	0	0	1	1	1	1	1	1	1	1	1	1	1	1	1	1	0	0	0	0	1	1	1	1	1	1	1	1	1	1	1
MSHA biogenesis protein MshI	1	1	1	1	0	1	0	1	1	1	1	1	1	1	1	1	1	1	1	1	1	1	0	0	1	0	1	1	1	1	1	1	1	1	1	1	1
MSHA biogenesis protein MshJ	1	1	1	1	0	0	0	1	1	1	1	1	1	1	1	1	1	1	1	1	1	1	0	0	1	0	1	1	1	1	1	1	1	1	1	1	1
MSHA biogenesis protein MshK	1	1	1	1	0	0	0	1	1	1	1	1	1	1	1	1	1	1	1	1	1	1	0	0	1	0	1	1	1	1	1	1	1	1	1	1	1
MSHA biogenesis protein MshL	1	1	1	1	0	1	0	1	1	1	1	1	1	1	1	1	1	1	1	1	1	1	0	0	1	0	1	1	1	1	1	1	1	1	1	1	1
MSHA biogenesis protein MshM	1	1	1	1	0	1	0	1	1	1	1	1	1	1	1	1	1	1	1	1	1	1	0	0	1	0	1	1	1	1	1	1	1	1	1	1	1
MSHA biogenesis protein MshN	1	1	1	0	0	0	0	1	1	1	1	1	1	1	1	1	1	1	1	1	1	1	0	0	0	0	0	1	0	1	1	1	1	1	0	1	1
MSHA biogenesis protein MshO	0	1	0	1	0	1	0	0	0	1	0	1	1	0	0	1	1	1	0	0	1	1	0	0	1	0	1	1	1	1	0	0	1	1	1	0	1
MSHA biogenesis protein MshP	0	1	0	1	0	0	0	0	0	1	0	1	1	0	0	1	1	1	0	0	1	1	0	0	1	0	1	1	1	1	1	0	1	1	1	1	1
MSHA biogenesis protein MshQ	0	1	0	2	0	2	0	0	1	1	0	1	1	1	1	1	1	1	0	1	1	1	0	0	2	0	2	1	1	1	1	0	1	1	1	1	1
pilus assembly protein CpaB	0	0	0	0	0	0	0	0	0	0	0	0	1	0	0	1	1	0	0	0	1	0	2	0	0	0	0	0	1	0	0	0	0	0	1	0	0
pilus assembly protein CpaC	0	0	0	0	0	0	0	0	0	0	0	0	1	0	0	1	1	0	0	0	1	0	2	0	0	0	0	0	1	0	0	0	0	0	1	0	0
pilus assembly protein CpaF [EC:7.4.2.8]	0	0	0	0	0	0	0	0	0	0	0	0	1	0	0	1	1	0	0	0	1	0	1	0	0	0	0	0	1	0	0	0	0	0	1	0	0
pilus assembly protein FimV	1	2	1	2	2	1	2	1	1	1	0	2	1	0	1	1	1	2	0	0	1	1	0	1	1	1	2	1	1	1	1	1	1	1	1	1	1
prepilin peptidase dependent protein B	1	0	1	0	1	0	1	1	1	1	1	0	0	1	1	0	0	0	1	1	0	1	0	1	0	1	0	1	0	0	1	1	0	1	0	1	1
twitching motility protein PilI	0	0	0	0	0	0	0	0	0	0	0	0	1	0	0	1	1	0	0	0	1	0	0	0	1	0	1	0	1	0	0	0	0	0	1	0	0
twitching motility protein PilT	1	1	1	1	1	1	1	1	0	1	0	1	1	1	1	1	1	1	0	0	1	1	0	1	1	1	1	1	1	1	1	1	1	1	1	1	1
twitching motility protein PilU	1	1	1	1	1	1	1	1	0	1	0	1	1	1	1	1	1	1	0	0	1	1	0	1	1	1	1	1	1	1	1	1	1	1	1	1	1
twitching motility two-component system response regulator PilG	0	0	0	0	0	1	0	0	0	0	0	0	1	0	0	1	1	0	0	0	1	0	0	0	1	0	1	0	1	0	0	0	0	0	1	0	1
twitching motility two-component system response regulator PilH	0	0	0	0	0	1	0	0	0	0	0	0	1	0	0	1	1	0	0	0	1	0	0	0	1	0	1	0	1	0	0	0	0	0	1	0	0
type IV pilus assembly protein PilA	0	1	0	1	1	1	1	1	0	1	0	1	1	1	0	2	2	1	0	0	2	1	0	1	1	1	1	1	1	1	0	0	1	1	1	0	1
type IV pilus assembly protein PilB	0	0	0	0	0	1	0	0	0	0	0	0	2	0	0	2	2	0	0	0	2	0	0	0	0	0	0	0	2	0	0	0	0	0	2	0	0
type IV pilus assembly protein PilC	0	1	0	0	1	1	1	0	1	1	0	1	1	1	0	1	1	1	0	0	1	1	0	1	0	1	0	1	1	1	0	0	1	1	1	0	1
type IV pilus assembly protein PilE	1	1	1	0	1	0	1	2	1	2	1	1	1	1	1	1	1	1	1	1	1	1	0	1	0	1	0	1	1	1	2	1	1	2	1	2	2
type IV pilus assembly protein PilF	1	1	1	1	1	1	1	1	1	1	1	1	1	1	1	1	1	1	1	1	1	1	0	1	1	1	1	1	1	1	1	1	1	1	1	1	1
type IV pilus assembly protein PilM	1	1	1	0	1	1	1	1	1	1	1	1	1	1	1	1	1	1	1	1	1	1	0	1	0	1	1	1	1	1	1	1	1	1	1	1	1
type IV pilus assembly protein PilN	1	1	1	0	1	1	1	1	1	1	1	1	1	1	1	1	1	1	1	1	1	1	0	1	0	1	1	1	1	1	1	1	1	1	1	1	1
type IV pilus assembly protein PilO	1	1	1	0	1	1	1	1	1	1	1	1	1	1	1	1	1	1	1	1	1	1	0	1	0	1	1	1	1	1	1	1	1	1	1	1	1
type IV pilus assembly protein PilP	1	1	1	0	1	1	1	1	1	1	1	1	1	1	1	1	1	1	1	1	1	1	0	1	0	1	1	1	1	1	1	1	1	1	1	1	1
type IV pilus assembly protein PilQ	1	1	1	0	1	1	1	1	1	1	1	1	1	1	1	1	1	1	1	1	1	1	0	1	0	1	0	1	1	1	1	1	1	1	1	1	1
type IV pilus assembly protein PilV	1	1	1	1	1	1	1	1	1	1	1	1	1	1	1	1	1	1	1	1	1	1	0	1	0	1	1	1	1	1	1	1	1	1	1	1	1
type IV pilus assembly protein PilW	1	1	1	1	1	1	1	1	1	1	1	1	1	1	1	1	1	1	1	1	1	1	0	1	0	1	1	1	1	1	1	1	1	1	1	1	1
type IV pilus assembly protein PilX	1	1	1	1	1	0	1	1	1	1	1	1	1	1	1	1	1	1	1	1	1	1	0	1	0	1	1	1	1	1	1	1	1	1	1	1	1
type IV pilus assembly protein PilY1	1	1	1	1	1	1	1	1	1	1	1	1	2	1	1	1	1	1	1	1	1	1	0	1	0	1	1	1	3	1	1	1	1	1	2	1	1
type IV pilus assembly protein PilZ	0	0	0	1	0	1	0	0	0	0	0	0	1	0	0	1	1	0	0	0	1	0	0	0	1	0	0	0	1	0	0	0	0	0	1	0	0
diguanylate cyclase [EC:2.7.7.65]	21	23	21	15	24	14	26	21	20	22	19	23	19	20	20	19	19	23	17	19	19	20	8	23	15	23	13	25	15	19	21	22	24	24	14	20	21
iron complex outermembrane recepter protein	42	51	42	6	42	6	45	34	41	43	44	48	5	43	53	5	5	49	40	41	5	43	18	44	8	44	5	47	12	44	48	43	43	45	15	42	46
blue light- and temperature-responsive anti-repressor	0	0	0	0	0	0	0	1	0	1	1	0	0	0	0	0	0	0	0	1	0	0	0	0	0	0	0	1	0	0	1	1	0	1	0	1	1
alginate biosynthesis protein AlgX	0	1	0	0	0	0	0	0	0	0	0	1	0	0	0	0	0	1	0	0	0	0	0	0	0	0	0	0	0	1	0	0	1	0	0	0	0
alginate production protein	0	1	0	0	0	0	0	0	0	0	0	1	0	0	0	0	0	1	0	0	0	0	0	0	0	0	0	0	0	1	0	0	1	0	0	0	0
colanic acid biosynthesis protein WcaH	0	0	0	0	1	0	1	0	0	0	0	0	0	0	0	0	0	0	0	0	0	0	0	1	0	1	0	0	0	0	0	0	0	0	0	0	0
general secretion pathway protein A	2	2	2	1	2	1	2	1	2	2	2	2	1	2	1	1	1	2	2	2	1	2	0	2	1	2	1	2	1	2	2	2	2	2	1	2	2
general secretion pathway protein B	1	1	1	1	1	0	1	0	2	1	1	1	1	1	1	1	1	1	1	1	1	1	0	1	1	1	0	1	1	1	2	1	1	1	1	1	1
general secretion pathway protein C	1	1	1	1	1	1	1	1	1	1	1	1	2	1	1	2	2	1	0	1	2	1	0	0	1	1	1	1	2	1	1	1	1	1	1	1	1
general secretion pathway protein D	1	1	1	1	1	1	1	0	1	1	1	1	1	1	1	1	1	1	0	1	1	1	0	0	0	1	1	1	1	1	1	1	1	1	1	1	1
general secretion pathway protein E	1	1	1	3	1	3	1	1	1	1	0	1	2	1	1	2	2	1	0	1	2	1	0	0	3	1	3	1	1	1	1	1	1	1	2	1	1
general secretion pathway protein F	1	1	1	1	1	1	1	1	1	1	1	1	0	1	1	1	1	1	1	1	1	1	0	0	1	1	1	1	1	1	1	1	1	1	1	1	1
general secretion pathway protein G	1	1	1	1	1	1	1	1	1	1	1	1	1	1	1	1	1	1	1	1	1	1	0	0	1	1	1	1	1	1	1	1	1	1	1	1	1
general secretion pathway protein H	1	1	1	1	1	1	1	1	1	1	1	1	1	1	1	1	1	1	1	1	1	1	0	0	1	1	1	1	1	1	1	1	1	1	1	1	1
general secretion pathway protein I	1	1	1	1	1	1	1	1	1	1	1	1	1	1	1	1	1	1	1	1	1	1	0	0	1	1	1	1	1	1	1	1	1	1	1	1	1
general secretion pathway protein J	1	1	1	1	1	1	1	1	1	1	1	1	1	1	1	1	1	1	1	1	1	1	0	0	1	1	1	1	1	1	1	1	1	1	1	1	1
general secretion pathway protein K	1	1	1	1	1	1	1	1	1	1	1	1	1	1	1	1	1	1	1	1	1	1	0	0	1	1	1	1	1	1	1	1	1	1	1	1	1
general secretion pathway protein L	1	1	1	1	1	1	1	1	1	1	1	1	1	1	1	1	1	1	1	1	1	1	0	0	1	1	1	1	1	1	1	1	1	1	1	1	1
general secretion pathway protein M	1	1	1	1	1	1	1	1	1	1	1	1	1	1	1	1	1	1	1	1	1	1	0	0	1	1	1	1	1	1	1	1	1	1	1	1	1
general secretion pathway protein N	1	1	1	1	1	0	1	1	1	1	1	1	1	1	1	1	1	1	1	1	1	1	0	0	1	1	1	1	1	1	1	1	1	1	1	1	1
polysaccharide biosynthesis protein VpsM	0	1	0	0	0	0	0	0	0	0	0	1	0	0	0	0	0	1	0	0	0	0	0	0	0	1	0	0	1	1	0	0	1	0	1	0	0
polysaccharide biosynthesis protein VpsN	1	0	1	0	0	0	0	0	1	0	1	0	0	1	0	0	0	0	1	1	0	1	0	0	0	1	0	0	1	0	1	1	0	0	1	0	0
polysaccharide biosynthesis protein VpsQ	0	0	0	0	1	0	1	1	0	0	0	0	0	0	0	0	0	0	0	0	0	0	0	1	0	1	0	0	1	0	0	0	0	0	1	0	0
two-component system, HptB-dependent secretion and biofilm response regulator	1	1	1	1	1	1	1	0	1	1	1	1	1	1	1	1	1	1	1	1	1	1	0	1	1	1	1	1	1	1	1	1	1	1	1	1	1
