## Supplementary material for "Tracking Genomic Characteristics across Oceanic Provinces: Contrasting Early and Mature Plastic Biofilm Communities": Table S1

### Sheet: Table S1
Reference	Sequencing Methodology	Location	Primers	Reference
Amaral-Zettler et al. (2015)	V6 16S rRNA	North Atlantic and Pacific Gyres	967f / 1064r	L. A. Amaral-Zettler, E. R. Zettler, B. Slikas, G. D. Boyd, D. W. Melvin, C. E. Morrall, et al., The biogeography of the Plastisphere: implications for policy. Frontiers in Ecology and the Environment, 13, 541-546 (2015).
Bhagwat et al. (2021)	WGS	Lake Macquarie, Australia	NA	G. Bhagwat, Q. Zhu, W. O’Connor, S. Subashchandrabose, I. Grainge, R. Knight, et al., Exploring the composition and functions of plastic microbiome using whole-genome sequencing. Environmental Science and Technology, 55, 4899-4913 (2021).
Bryant et al. (2016)	WGS	North Pacific Subtropical Gyre	NA	J. A. Bryant, T. M. Clemente, D. A. Viviani, A. A. Fong, K. A. Thomas, P. Kemp, et al., Diversity and activity of communities inhabiting plastic debris in the North Pacific Gyre. MSystems, 1, e00024-16 (2016).
Curren and Leong (2019)	V3-V4 16S rRNA	Singapore Strait, Singapore	515f-806r	E. Curren, S. C. Y. Leong, Profiles of bacterial assemblages from microplastics of tropical coastal environments. Science of the Total Environment, 655, 313-320 (2019).
De Tender et al. (2015)	V3-V4 16S rRNA	North Sea	341f / 785r	C. A. De Tender, L. I. Devriese, A. Haegeman, S. Maes, T. Ruttink, P. Dawyndt, Bacterial community profiling of plastic litter in the Belgian part of the North Sea. Environmental Science and Technology, 49, 9629-9638(2015).
De Tender et al. (2017)	V3-V4 16S rRNA / ITS2	North Sea	341f / 785r; fITS7b / ITS4NGSr	C. De Tender, L. I. Devriese, A. Haegeman, S. Maes, J. Vangeyte, A. Cattrijsse, et al., Temporal dynamics of bacterial and fungal colonization on plastic debris in the North Sea. Environmental Science and Technology, 51, 7350-7360 (2017).
Debroas et al. (2017)	V4 16S / V7 18S rRNA	North Atlantic Gyre	515f / 806r; 960f / NSR1438	D. Debroas, A. Mone, A.Ter Halle, Plastics in the North Atlantic garbage patch: a boat-microbe for hitchhikers and plastic degraders. Science of the total environment, 599, 1222-1232 (2017)
Delacuvellerie et al. (2019)	V3-V4 16S rRNA	Mediterranean Sea	515f-806r	A. Delacuvellerie, V. Cyriaque, S. Gobert, S. Benali, R. Wattiez, The plastisphere in marine ecosystem hosts potential specific microbial degraders including Alcanivorax borkumensis as a key player for the low-density polyethylene degradation. Journal of Hazardous Materials, 380, 120899 (2019).
Dudek et al. 2020	V4-V5 16S rRNA / V4 18S rRNA	Caribbean Sea	515f / 926r; eukv4F / eukv4R	K. L. Dudek, B. N. Cruz, B. Polidoro, B., S. Neuer, Microbial colonization of microplastics in the Caribbean Sea. Limnology and Oceanography Letters, 5, 5-17 (2020).
Dussud et al. (2018a)	16S rRNA	Mediterranean Sea	515f-y / 926r	C. Dussud, A. L. Meistertzheim, P. Conan, M. Pujo-Pay, M. George, P. Fabre, et al., Evidence of niche partitioning among bacteria living on plastics, organic particles and surrounding seawaters. Environmental Pollution, 236, 807-816 (2018)
Dussud et al. (2018b)	16S rRNA	Mediterranean Sea	515f-y / 926r	C. Dussud, C. Hudec, M. George, P. Fabre, P. Higgs, S. Bruzaud, et al., Colonization of non-biodegradable and biodegradable plastics by marine microorganisms. Frontiers in Microbiology, 9, 1571 (2018).
Erni-Cassola et al. (2019)	V4-V5 16S rRNA	Mediterranean Sea	515f-y / 926r	G. Erni-Cassola, R. J. Wright, M. I. Gibson, J. A. Christie-Oleza, Early colonization of weathered polyethylene by distinct bacteria in marine coastal seawater. Microbial Ecology, 79, 517-526 (2020).
Frere et al. (2018)	V4-V5 16S rRNA	Bay of Breast	518f / 926r	L. Frère, L. Maignien, M. Chalopin, A. Huvet, E. Rinnert, H. Morrison, et al., Microplastic bacterial communities in the Bay of Brest: Influence of polymer type and size. Environmental Pollution, 242, 614-625 (2018).
Harrison et al. (2014)	16S rRNA	North Sea	27f / 1492r	J. P. Harrison, M. Schratzberger, M. Sapp, A. M. Osborn, Rapid bacterial colonization of low-density polyethylene microplastics in coastal sediment microcosms. BMC Microbiology, 14, 1-15 (2014).
Hoellein et al. (2017)	V4 16S rRNA	Dupage River	515f / 806r	T. J. Hoellein, A. R. McCormick, J. Hittie, M. G. London, J. W. Scott, J. J. Kelly, Longitudinal patterns of microplastic concentration and bacterial assemblages in surface and benthic habitats of an urban river. Freshwater Science, 36, 491-507 (2017).
Jiang et al. (2018)	V3-V4 16S rRNA	East China Sea	319f / 806r	P. Jiang, S. Zhao, L. Zhu, D. Li, Microplastic-associated bacterial assemblages in the intertidal zone of the Yangtze Estuary. Science of the Total Environment, 624, 48-54 (2018).
Kesy et al. (2016)	16S rRNA	Baltic Sea	Com1f / Com2-Phr	K. Kesy, S. Oberbeckmann, F. Müller, M. Labrenz, Polystyrene influences bacterial assemblages in Arenicola marina-populated aquatic environments in vitro. Environmental Pollution, 219, 219-227 (2016).
Kesy et al. (2019)	V4 16S rRNA	Baltic Sea	515f / 806r	K. Kesy, S. Oberbeckmann, B. Kreikemeyer, M. Labrenz, M. Spatial environmental heterogeneity determines young biofilm assemblages on microplastics in Baltic Sea mesocosms. Frontiers in Microbiology, 10, 1665 (2019).
Kettner et al. (2017)	V4 18S rRNA	Baltic Sea	565f / 981r	M. T. Kettner, K. Rojas‐Jimenez, S. Oberbeckmann, M. Labrenz, H. P. Grossart, Microplastics alter composition of fungal communities in aquatic ecosystems. Environmental Microbiology, 19, 4447-4459 (2017).
Kettner et al. (2019)	V4 18S rRNA	Northeast Germany	Eu565F / Eu981R	M. T. Kettner, S. Oberbeckmann, M. Labrenz, H. P. Grossart, The eukaryotic life on microplastics in brackish ecosystems. Frontiers in Microbiology, 10, 538 (2019).
Kirstein et al. (2016)	V3-V4 16S rRNA	North Sea	Various	I. V. Kirstein, S. Kirmizi, A. Wichels, A. Garin-Fernandez, R. Erler, M. Löder, G. Gerdts, Dangerous hitchhikers? Evidence for potentially pathogenic Vibrio spp. on microplastic particles. Marine Environmental Research, 120, 1-8 (2016).
Kirstein et al. (2018)	V3-V4 16S rRNA / V4 18S rRNA	North Sea	341f / 785r ; Eu565F / EU981R	I. V. Kirstein, A. Wichels, G. Krohne, G. Gerdts, Mature biofilm communities on synthetic polymers in seawater-Specific or general? Marine Environmental Research, 142, 147-154 (2018).
Kirstein et al. (2019)	V3-V4 16S rRNA	North Sea	341f / 785r	I. V. Kirstein, A. Wichels, E. Gullans, G. Krohne, G. Gerdts, The plastisphere–uncovering tightly attached plastic “specific” microorganisms. PLoS One, 14, e0215859 (2019).
McCormick et al. (2016)	V4 16S rRNA	Chicago River	515f / 806r	A. R. McCormick, T. J. Hoellein, M. G. London, J. Hittie, J. W. Scott, J. J. Kelly, Microplastic in surface waters of urban rivers: concentration, sources, and associated bacterial assemblages. Ecosphere, 7, e01556 (2016).
Muthukrishnan et al. (2020)	V4 16S rRNA	Marina Shangri La, Muscat Oman	341f / 805r	R. M. Abed, T. Muthukrishnan, M. Al Khaburi, F. Al-Senafi, A. Munam, H. Mahmoud, Degradability and biofouling of oxo-biodegradable polyethylene in the planktonic and benthic zones of the Arabian Gulf. Marine Pollution Bulletin, 150, 110639 (2020).
Oberbeckmann et al. (2014)	16S rRNA	North Sea	341f / 534r	S. Oberbeckmann, M. G. Loeder, G. Gerdts, A. M. Osborn, Spatial and seasonal variation in diversity and structure of microbial biofilms on marine plastics in Northern European waters. FEMS Microbiology Ecology, 90, 478-492 (2014).
Oberbeckmann et al. (2016)	V4 16S / V9 18S rRNA	North Sea	515f / 806r; 1391f / 1795r	S. Oberbeckmann, A. M. Osborn, M. B. Duhaime, Microbes on a bottle: substrate, season and geography influence community composition of microbes colonizing marine plastic debris. PLoS One, 11, (2016).
Oberbeckmann et al. (2018)	V4 16S rRNA	Baltic Sea	515f / 806r	S. Oberbeckmann, B. Kreikemeyer, M. Labrenz, Environmental factors support the formation of specific bacterial assemblages on microplastics. Frontiers in Microbiology, 8, 2709 (2018).
Oberbeckmann et al. (2021)	WGS	Baltic Sea	NA	S. Oberbeckmann, D. Bartosik, S. Huang, J. Werner, C. Hirschfeld, D. Wibberg, et al., Genomic and proteomic profiles of biofilms on microplastics are decoupled from artificial surface properties. Environmental Microbiology, (2021).
Ognowski et al. (2018)	V6 16S rRNA	Baltic Sea	534f / 783r	M. Ogonowski, A. Motiei, K. Ininbergs, E. Hell, Z. Gerdes, K. I. Udekwu, et al., Evidence for selective bacterial community structuring on microplastics. Environmental Microbiology, 20, 2796-2808 (2018).
Pinnel and Turner (2019)	WGS	Laguna Madre Lagoon TX, USA	NA	L. J. Pinnell, J. W. Turner, Shotgun metagenomics reveals the benthic microbial community response to plastic and bioplastic in a coastal marine environment. Frontiers in Microbiology, 10, 1252 (2019).
Pinto et al. (2019)	V3-V4 16S rRNA	Northern Adriatic Sea	341f / 802r	M. Pinto, T. M., Langer, T. Hüffer, T. Hofmann, G. J., Herndl, G. J., The composition of bacterial communities associated with plastic biofilms differs between different polymers and stages of biofilm succession. PLoS One, 14, (2019).
Pollet et al. (2018)	16S rRNA	Toulon Bay, France, Mediterranean Sea	515f-Y/926r	T. Pollet, L. Berdjeb, C. Garnier, G. Durrieu, C. Le Poupon, B. Misson, J. F. Briand, Prokaryotic community successions and interactions in marine biofilms: the key role of Flavobacteriia. FEMS Microbiology Ecology, 94, fiy083 (2018).
Schlundt et al. (2020)	16S rRNA	Vineyard Sound, True Blue Bay, North Sea	Various	C. Schlundt, J. L. Mark Welch, A. M. Knochel, E. R. Zettler, L. A. Amaral‐Zettler, Spatial structure in the “Plastisphere”: Molecular resources for imaging microscopic communities on plastic marine debris. Molecular Ecology Resources, 20, 620-634 (2020).
Syranidou et al. (2017)	16S rRNA / 23S rRNA	Laboratory	ITSF / ITSReub	E. Syranidou, K. Karkanorachaki, F. Amorotti, M. Franchini, E. Repouskou, M. Kaliva, N. Kalogerakis, Biodegradation of weathered polystyrene films in seawater microcosms. Scientific Reports, 7, 1-12 (2017).
Syranidou et al. (2019)	V4 16S rRNA	Laboratory	515f / 806r	E. Syranidou, K. Karkanorachaki, F. Amorotti, A. Avgeropoulos, B. Kolvenbach, N. Y. Zhou, N. Kalogerakis, Biodegradation of mixture of plastic films by tailored marine consortia. Journal of Hazardous Materials, 375, 33-42 (2019).
Tagg et al. (2019)	V4 16S rRNA	Baltic Sea	515f / 806r	A. S. Tagg, J. A. I. do Sul, Is this your glitter? An overlooked but potentially environmentally-valuable microplastic. Marine Pollution Bulletin, 146, 50-53 (2019).
Woodall et al. (2018)	V4 16S rRNA	equatorial Atlantic Ocean	515f / 806r	L. C. Woodall, A. Sanchez-Vidal, M. Canals, G. L. Paterson, R. Coppock, V. Sleight, R. C. Thompson, The deep sea is a major sink for microplastic debris. Royal Society Open Science, 1, 140317 (2014).
Wu et al. (2019)	V3-V4 16S rRNA; WGS	Haihe River	338f / 806r	X. Wu, J. Pan, M. Li, Y. Li, M. Bartlam, Y. Wang, Selective enrichment of bacterial pathogens by microplastic biofilm. Water Research, 165, 114979 (2019).
Xu et al. (2019)	V3-V4 16S rRNA	Yellow Sea	341f / 785r	X. Xu, S. Wang, F. Gao, J. Li, L. Zheng, C. Sun, et al., Marine microplastic-associated bacterial community succession in response to geography, exposure time, and plastic type in China's coastal seawaters. Marine Pollution Bulletin, 145, 278-286 (2019).
Zettler et al. (2013)	V4-V6 16S / V7 18S rRNA	North Atlantic Ocean	518f / 1046r	E. R. Zettler, T. J. Mincer, L. A. Amaral-Zettler, Life in the “plastisphere”: microbial communities on plastic marine debris. Environmental Science and Technology, 47, 7137-7146 (2013).
