## Supplementary material for "Tracking Genomic Characteristics across Oceanic Provinces: Contrasting Early and Mature Plastic Biofilm Communities": Table S2

### Sheet: Table S2
Metagenome ID	# contigs	total length	largest contig	N50	N75	L50	L75	GC (%)	# paired-end reads
1-NT-01-awhiteexpandedPS	129006	132742421	163907	1005	643	27105	69784	52.81	18733494
10-NT-02-d4smallpieces	94923	120907432	594826	1523	753	14797	44489	52.62	15825098
13-NT-02-amonofilament	148118	174785330	283855	1327	717	26750	73486	53.81	17978614
14-NT-02-bblueishsquare	158068	197393914	175327	1407	762	27183	76646	51.92	14905882
14-NT-03alargewhitefragment	126257	137718868	91762	1171	687	26752	66497	52.22	16118330
15-NT-02-csmallwhiteirregularfragment	78134	81798621	190007	1091	644	15903	41581	43.98	16264566
15-NT-03-bwhiteirregularstrip	145420	199547062	27776	1794	915	29533	69200	35.9	19147174
18-Drifterexpttime3punches	14868	33870784	345947	7465	1394	674	3725	44.38	18032784
19-NT-03-fmultiplemixedpieces	176939	182419704	135002	1055	675	42049	97407	53.26	15852226
1A-64A-SII16May17-2Lfrom5GalincBucket-1600NT-005	99119	90530638	74527	866	620	26634	58117	37.82	17134154
24-NT-04-bbluefilament	239111	250591668	38261	1149	752	67874	135757	36.14	19478878
25-NT-04-cclearfilm	229398	243211146	191079	1061	674	49353	123322	55.33	19929890
29-NT-05-awhitefilm	255900	237926592	140298	881	632	68135	149219	50.82	18440148
2B-65B-SII14May17Day0-SterivexwithLysisbuffer-2000from5galIncubBucket	97472	86261394	80090	826	610	27255	58127	36.38	16882762
30-NT-05-bbluefilament	120666	120289126	433318	976	646	28241	67063	51.8	16816612
34-1stcolexpttime8punches	16082	40318952	868051	10864	1796	596	2981	45.28	39974894
34-NT-06-aplasticfilmwithbrownbiofilm	114305	166085616	278868	2111	870	16494	48753	47.01	16552904
36-NT-06-cyellowfilament	219845	189837045	116371	832	617	66633	133753	51.34	18889188
38-1stcolexpttime10punches	14572	36914814	289431	10140	1743	701	3117	45.93	24145548
39-1stcolexpttime10pellets	10097	36177566	1344432	17839	3728	345	1477	45.06	33522902
3A-66A-SII-15May7-NT-003-2000mlfrom5galincbucket	99265	88082833	101985	840	614	27954	59175	38.97	17510216
40-NT-03-alargeridgidwhite	86362	103131356	293427	1310	707	14090	42136	53.14	16789528
41-Drifterexpttime5PHApellets	57975	70539827	100596	1372	725	9581	28036	47.83	17857172
41-NT-03-bclearthinfilm	133956	167604028	322318	1557	717	19507	62310	54.33	16747184
45-Drifterexpttime6PHApellets	57377	68629084	138667	1308	714	9513	28106	47.07	17261554
46-NT-08-alargeflatwhitepiecewithbiofilm	68826	116728010	1231329	2845	956	5307	24897	49.45	18474620
47-Drifterexpttime4punches	17215	35805735	239302	6203	1191	891	4852	44.38	16422488
49-Drifterexpttime5punches	22220	45487217	166638	5383	1202	1382	6544	45.78	17366448
49-NT-08-dsmallchunkwithbiofilm-cardboard	68826	116728010	1231329	2845	956	5307	24897	49.45	17177546
4A-66A-SII-17May17-1900ish-2Lfrom5galincubbucket	178549	169199488	139816	922	639	46833	103035	44.48	17805278
5-NT-01-ccornerbagfilm	152061	126649934	35847	776	597	46607	93753	43.77	15819282
50-Drifterexpttime5pellets	26831	51731902	166524	3799	1162	2275	9156	45.22	18975208
51-Drifterexpttime6punches	28573	56161188	689619	3467	1221	2526	9703	46.17	17931988
52-Drifterexpttime6pellets	25030	57023747	689619	4610	1566	2213	7737	45.36	19691638
53-Drifterexpttime7punches	36717	57272496	689619	2255	860	2730	14386	49.62	18433668
53-NT-08-hwood	162100	167422157	99841	1066	702	41707	90689	42.37	17306706
54-Drifterexpttime7pellets	33191	53112100	689574	2626	889	2756	12741	49.8	18436358
55-Drifterexpttime7PS	44282	61238585	689619	1681	792	5224	19450	47.51	19899212
56-Drifterexpttime7PHA	178006	172097425	137228	919	646	44896	101614	44.85	19290268
56-NT-08-kthinblackstrand	162972	156237110	179358	897	637	40654	93193	45.16	17491528
6-NT-01-dlongnarrowfilm	148366	165301867	144444	1171	685	28703	76548	50.47	16657008
60-Drifterexpttime7PHApellets	70814	85626751	162200	1333	736	12425	34790	47.46	19191294
63-Drifterexpttime8PHApellets	66220	77752893	123611	1253	735	12800	33590	47.8	16773958
7-NT-01-etropicalpunchlabel	92784	68929520	21207	683	570	32505	60361	38.14	16389402
