## Supplementary material for "Tracking Genomic Characteristics across Oceanic Provinces: Contrasting Early and Mature Plastic Biofilm Communities": Table S3

### Sheet: Table S3
Structured Comment Name	Item	Units
Sample_ID			5-NT-01-ccornerbagfilm	6-NT-01-dlongnarrowfilm	7-NT-01-etropicalpunchlabel	13-NT-02-amonofilament	14-NT-02-bblueishsquare	15-NT-02-csmallwhiteirregularfragment	18-Drifterexpttime3punches	40-NT-03-alargerigidwhite	41-NT-03-bclearthinfilm	47-Drifterexpttime4punches	34-1stcolexpttime8punches	49-Drifterexpttime5punches	50-Drifterexpttime5pellets	51-Drifterexpttime6punches	52-Drifterexpttime6pellets	38-1stcolexpttime10punches	39-1stcolexpttime10pellets	53-Drifterexpttime7punches	54-Drifterexpttime7pellets	55-Drifterexpttime7PS	56-Drifterexpttime7PHA	1-NT-01-awhiteexpandedPS	2B-65B-SII14May17Day0-SterivexwithLysisbuffer-2000from5galIncubBucket	10-NT-02-d4smallpieces	3A-66A-SII-15May7-NT-003-2000mlfrom5galincbucket	14-NT-03-alargewhitefragment	15-NT-03-bwhiteirregularstrip	19-NT-03-fmultiplemixedpieces	24-NT-04-bbluefilament	25-NT-04-cclearfilm	29-NT-05-awhitefilm	30-NT-05-bbluefilament	1A-64A-SII16May17-2Lfrom5GalincBucket-1600-NT-005	34-NT-06-aplasticfilmwithbrownbiofilm	36-NT-06-cyellowfilament	41-Drifterexpttime5PHApellets	4A-66A-SII-17May17-1900ish-2Lfrom5galincubbucket	45-Drifterexpttime6PHApellets	46-NT-08-alargeflatwhitepiecewithbiofilm	49-NT-08-dsmallchunkwithbiofilm-cardboard	53-NT-08-hwood	56-NT-08-kthinblackstrand	60-Drifterexpttime7PHApellets	63-Drifterexpttime8PHApellets
experimental_factor	experimental factor		na	na	na	na	na	na	Incubation	na	na	Incubation	Incubation	Incubation	Incubation	Incubation	Incubation	Incubation	Incubation	Incubation	Incubation	Incubation	Incubation	na	Incubation	na	Incubation	na	na	na	na	na	na	na	Incubation	na	na	Incubation	Incubation	Incubation	na	na	na	na	Incubation	Incubation
project_name	project name		PRJNA777294	PRJNA777294	PRJNA777294	PRJNA777294	PRJNA777294	PRJNA777294	PRJNA777294	PRJNA777294	PRJNA777294	PRJNA777294	PRJNA777294	PRJNA777294	PRJNA777294	PRJNA777294	PRJNA777294	PRJNA777294	PRJNA777294	PRJNA777294	PRJNA777294	PRJNA777294	PRJNA777294	PRJNA777294	PRJNA777294	PRJNA777294	PRJNA777294	PRJNA777294	PRJNA777294	PRJNA777294	PRJNA777294	PRJNA777294	PRJNA777294	PRJNA777294	PRJNA777294	PRJNA777294	PRJNA777294	PRJNA777294	PRJNA777294	PRJNA777294	PRJNA777294	PRJNA777294	PRJNA777294	PRJNA777294	PRJNA777294	PRJNA777294
investigation_type	investigation type		metagenome	metagenome	metagenome	metagenome	metagenome	metagenome	metagenome	metagenome	metagenome	metagenome	metagenome	metagenome	metagenome	metagenome	metagenome	metagenome	metagenome	metagenome	metagenome	metagenome	metagenome	metagenome	metagenome	metagenome	metagenome	metagenome	metagenome	metagenome	metagenome	metagenome	metagenome	metagenome	metagenome	metagenome	metagenome	metagenome	metagenome	metagenome	metagenome	metagenome	metagenome	metagenome	metagenome	metagenome
geo_loc_name	geographic location (country and/or sea region)		Atlantic Ocean off Florida Coast	Atlantic Ocean off Florida Coast	Atlantic Ocean off Florida Coast	Mid Atlantic Ocean	Mid Atlantic Ocean	Mid Atlantic Ocean	Mid Atlantic Ocean	Mid Atlantic Ocean	Mid Atlantic Ocean	Mid Atlantic Ocean	Mid Atlantic Ocean	Mid Atlantic Ocean water	Mid Atlantic Ocean water	Mid Atlantic Ocean water	Mid Atlantic Ocean water	Mid Atlantic Ocean water	Mid Atlantic Ocean water	Mid Atlantic Ocean water	Mid Atlantic Ocean water	Mid Atlantic Ocean water	Mid Atlantic Ocean water	Atlantic Ocean off Florida Coast	Atlantic Ocean off Florida Coast	Atlantic Ocean off Georgia Coast	Atlantic Ocean off Georgia Coast	Atlantic Ocean off Georgia Coast	Atlantic Ocean off Georgia Coast	Atlantic Ocean off Georgia Coast	Atlantic Ocean off North Carolina Coast	Atlantic Ocean off North Carolina Coast	Atlantic Ocean off North Carolina Coast	Atlantic Ocean off North Carolina Coast	Atlantic Ocean off North Carolina Coast	Atlantic Ocean off North Carolina Coast	Atlantic Ocean off North Carolina Coast	Atlantic Ocean off North Carolina Coast	Atlantic Ocean off North Carolina Coast	Atlantic Ocean off North Carolina Coast	Chesapeake Bay	Chesapeake Bay	Chesapeake Bay	Chesapeake Bay	Chesapeake Bay	Chesapeake Bay
lat_lon	geographic location (latitude and longitude)		26.73 N -79.89 W	26.73 N -79.89 W	26.73 N -79.89 W	25.89 N -69.88 W	25.89 N -69.88 W	25.89 N -69.88 W	25.86 N -68.99 W	24.95 N -66.35 W	24.95 N -66.35 W	24.43 N -65.55 W	22.56 N -63.73 W	22.56 N -63.73 W	22.56 N -63.73 W	22.56 N -63.73 W	22.56 N -63.73 W	22.56 N -63.73 W	22.56 N -63.73 W	22.56 N -63.73 W	22.56 N -63.73 W	22.56 N -63.73 W	22.56 N -63.73 W	27.06 N -79.95 W	27.06 N -79.95 W	30.69 N -79.78 W	31.16 N -79.52 W	31.18 N -79.50 W	31.18 N -79.50 W	31.18 N -79.50 W	33.45 N -76.89 W	33.45 N -76.89 W	33.69 N -76.62 W	33.69 N -76.62 W	33.76 N -76.55 W	36.04 N -75.52 W	36.04 N -75.52 W	36.10 N -75.55 W	36.90 N -75.93 W	36.90 N -75.93 W	37.89 N -76.17 W	37.89 N -76.17 W	37.89 N -76.17 W	37.89 N -76.17 W	37.89 N -76.13 W	38.58 N -76.42 W
collection_date	collection date		19-Mar-2017	19-Mar-2017	19-Mar-2017	22-Mar-2017	22-Mar-2017	22-Mar-2017	22-Mar-2017	23-Mar-2017	23-Mar-2017	23-Mar-2017	24-Mar-2017	24-Mar-2017	24-Mar-2017	25-Mar-2017	25-Mar-2017	26-Mar-2017	26-Mar-2017	26-Mar-2017	26-Mar-2017	26-Mar-2017	26-Mar-2017	14-May-2017	14-May-2017	15-May-2017	15-May-2017	15-May-2017	15-May-2017	15-May-2017	16-May-2017	16-May-2017	16-May-2017	16-May-2017	16-May-2017	17-May-2017	17-May-2017	17-May-2017	17-May-2017	17-May-2017	18-May-2017	18-May-2017	18-May-2017	18-May-2017	18-May-2017	18-May-2017
biome	environment (biome)		marine biome (ENVO: 00000428)	marine biome (ENVO: 00000428)	marine biome (ENVO: 00000428)	marine biome (ENVO: 00000428)	marine biome (ENVO: 00000428)	marine biome (ENVO: 00000428)	marine biome (ENVO: 00000428)	marine biome (ENVO: 00000428)	marine biome (ENVO: 00000428)	marine biome (ENVO: 00000428)	marine biome (ENVO: 00000428)	marine biome (ENVO: 00000428)	marine biome (ENVO: 00000428)	marine biome (ENVO: 00000428)	marine biome (ENVO: 00000428)	marine biome (ENVO: 00000428)	marine biome (ENVO: 00000428)	marine biome (ENVO: 00000428)	marine biome (ENVO: 00000428)	marine biome (ENVO: 00000428)	marine biome (ENVO: 00000428)	marine biome (ENVO: 00000428)	marine biome (ENVO: 00000428)	marine biome (ENVO: 00000428)	marine biome (ENVO: 00000428)	marine biome (ENVO: 00000428)	marine biome (ENVO: 00000428)	marine biome (ENVO: 00000428)	marine biome (ENVO: 00000428)	marine biome (ENVO: 00000428)	marine biome (ENVO: 00000428)	marine biome (ENVO: 00000428)	marine biome (ENVO: 00000428)	marine biome (ENVO: 00000428)	marine biome (ENVO: 00000428)	marine biome (ENVO: 00000428)	marine biome (ENVO: 00000428)	marine biome (ENVO: 00000428)	marine biome (ENVO: 00000428)	marine biome (ENVO: 00000428)	marine biome (ENVO: 00000428)	marine biome (ENVO: 00000428)	marine biome (ENVO: 00000428)	marine biome (ENVO: 00000428)
feature	environment (feature)		manufactured product (ENVO: 00003074)	manufactured product (ENVO: 00003074)	manufactured product (ENVO: 00003074)	manufactured product (ENVO: 00003074)	manufactured product (ENVO: 00003074)	manufactured product (ENVO: 00003074)	manufactured product (ENVO: 00003074)	manufactured product (ENVO: 00003074)	manufactured product (ENVO: 00003074)	manufactured product (ENVO: 00003074)	manufactured product (ENVO: 00003074)	manufactured product (ENVO: 00003074)	manufactured product (ENVO: 00003074)	manufactured product (ENVO: 00003074)	manufactured product (ENVO: 00003074)	manufactured product (ENVO: 00003074)	manufactured product (ENVO: 00003074)	manufactured product (ENVO: 00003074)	manufactured product (ENVO: 00003074)	manufactured product (ENVO: 00003074)	manufactured product (ENVO: 00003074)	manufactured product (ENVO: 00003074)	saline water (ENVO:00002010)	manufactured product (ENVO: 00003074)	saline water (ENVO:00002010)	manufactured product (ENVO: 00003074)	manufactured product (ENVO: 00003074)	manufactured product (ENVO: 00003074)	manufactured product (ENVO: 00003074)	manufactured product (ENVO: 00003074)	manufactured product (ENVO: 00003074)	manufactured product (ENVO: 00003074)	saline water (ENVO:00002010)	manufactured product (ENVO: 00003074)	manufactured product (ENVO: 00003074)	manufactured product (ENVO: 00003074)	saline water (ENVO:00002010)	manufactured product (ENVO: 00003074)		manufactured product (ENVO: 00003074)		manufactured product (ENVO: 00003074)	manufactured product (ENVO: 00003074)	manufactured product (ENVO: 00003074)
material	environment (material)		polymer - PE	polymer - PE	polymer - PP	polymer - PE	polymer - PE	polymer - PE	polymer - HDPE	polymer - PE	polymer - PP	polymer - HDPE	polymer - HDPE	polymer - HDPE	polymer - HDPE	polymer - HDPE	polymer - HDPE	polymer - HDPE	polymer - HDPE	polymer - HDPE	polymer - HDPE	polymer - PS	polymer - PHA	polymer - PS		polymer - PE		polymer - PE	polymer - PP	polymer - PE	polymer - PE	polymer - PE	polymer - PE	polymer - PE		polymer - PMMA	polymer - PP	polymer - PHA	water	polymer - PHA	polymer - wood	polymer - cardboard	polymer - wood	polymer - PP	polymer - PHA	polymer - PHA
env_package	environment (package)		miscellaneous natural or artificial environment	miscellaneous natural or artificial environment	miscellaneous natural or artificial environment	miscellaneous natural or artificial environment	miscellaneous natural or artificial environment	miscellaneous natural or artificial environment	miscellaneous natural or artificial environment	miscellaneous natural or artificial environment	miscellaneous natural or artificial environment	miscellaneous natural or artificial environment	miscellaneous natural or artificial environment	miscellaneous natural or artificial environment	miscellaneous natural or artificial environment	miscellaneous natural or artificial environment	miscellaneous natural or artificial environment	miscellaneous natural or artificial environment	miscellaneous natural or artificial environment	miscellaneous natural or artificial environment	miscellaneous natural or artificial environment	miscellaneous natural or artificial environment	miscellaneous natural or artificial environment	miscellaneous natural or artificial environment	water	miscellaneous natural or artificial environment	water	miscellaneous natural or artificial environment	miscellaneous natural or artificial environment	miscellaneous natural or artificial environment	miscellaneous natural or artificial environment	miscellaneous natural or artificial environment	miscellaneous natural or artificial environment	miscellaneous natural or artificial environment	water	miscellaneous natural or artificial environment	miscellaneous natural or artificial environment	miscellaneous natural or artificial environment	water	miscellaneous natural or artificial environment	miscellaneous natural or artificial environment	miscellaneous natural or artificial environment	miscellaneous natural or artificial environment	miscellaneous natural or artificial environment	miscellaneous natural or artificial environment	miscellaneous natural or artificial environment
samp_collect_device	sample collection device or method		330 µm mesh Manta Net	330 µm mesh Manta Net	330 µm mesh Manta Net	330 µm mesh Manta Net	330 µm mesh Manta Net	330 µm mesh Manta Net	Incubation	330 µm mesh Manta Net	330 µm mesh Manta Net	Incubation	Incubation	Incubation	Incubation	Incubation	Incubation	Incubation	Incubation	Incubation	Incubation	Incubation	Incubation	330 µm mesh Manta Net	Sterivex	330 µm mesh Manta Net	Sterivex	330 µm mesh Manta Net	330 µm mesh Manta Net	330 µm mesh Manta Net	330 µm mesh Manta Net	330 µm mesh Manta Net	330 µm mesh Manta Net	330 µm mesh Manta Net	Sterivex	330 µm mesh Manta Net	330 µm mesh Manta Net	Incubation	Sterivex	Incubation	330 µm mesh Manta Net	330 µm mesh Manta Net	330 µm mesh Manta Net	330 µm mesh Manta Net	Incubation	Incubation
samp_size	amount or size of sample collected	L																							2		2								2				2
nucl_acid_ext	nucleic acid extraction		Gentra Puregene Tissue DNA Isolation kit	Gentra Puregene Tissue DNA Isolation kit	Gentra Puregene Tissue DNA Isolation kit	Gentra Puregene Tissue DNA Isolation kit	Gentra Puregene Tissue DNA Isolation kit	Gentra Puregene Tissue DNA Isolation kit	Gentra Puregene Tissue DNA Isolation kit	Gentra Puregene Tissue DNA Isolation kit	Gentra Puregene Tissue DNA Isolation kit	Gentra Puregene Tissue DNA Isolation kit	Gentra Puregene Tissue DNA Isolation kit	Gentra Puregene Tissue DNA Isolation kit	Gentra Puregene Tissue DNA Isolation kit	Gentra Puregene Tissue DNA Isolation kit	Gentra Puregene Tissue DNA Isolation kit	Gentra Puregene Tissue DNA Isolation kit	Gentra Puregene Tissue DNA Isolation kit	Gentra Puregene Tissue DNA Isolation kit	Gentra Puregene Tissue DNA Isolation kit	Gentra Puregene Tissue DNA Isolation kit	Gentra Puregene Tissue DNA Isolation kit	Gentra Puregene Tissue DNA Isolation kit	Gentra Puregene Tissue DNA Isolation kit	Gentra Puregene Tissue DNA Isolation kit	Gentra Puregene Tissue DNA Isolation kit	Gentra Puregene Tissue DNA Isolation kit	Gentra Puregene Tissue DNA Isolation kit	Gentra Puregene Tissue DNA Isolation kit	Gentra Puregene Tissue DNA Isolation kit	Gentra Puregene Tissue DNA Isolation kit	Gentra Puregene Tissue DNA Isolation kit	Gentra Puregene Tissue DNA Isolation kit	Gentra Puregene Tissue DNA Isolation kit	Gentra Puregene Tissue DNA Isolation kit	Gentra Puregene Tissue DNA Isolation kit	Gentra Puregene Tissue DNA Isolation kit	Gentra Puregene Tissue DNA Isolation kit	Gentra Puregene Tissue DNA Isolation kit	Gentra Puregene Tissue DNA Isolation kit	Gentra Puregene Tissue DNA Isolation kit	Gentra Puregene Tissue DNA Isolation kit	Gentra Puregene Tissue DNA Isolation kit	Gentra Puregene Tissue DNA Isolation kit	Gentra Puregene Tissue DNA Isolation kit
lib_reads_seqd	library reads sequenced		15819282	16657008	16389402	17978614	14905882	16264566	18032784	16789528	16747184	16422488	39974894	17366448	18975208	17931988	19691638	24145548	33522902	18433668	18436358	19899212	19290268	18733494	16882762	15825098	17510216	16118330	19147174	15852226	19478878	19929890	18440148	16816612	17134154	16552904	18889188	17857172	17805278	17261554	18474620	17177546	17306706	17491528	19191294	16773958
multiplex_ident_1	multiplex identifier		ATTACTCG+ACGTCCTG	ATTACTCG+CTTCGCCT	ATTACTCG+TAAGATTA	TCCGGAGA+TAAGATTA	ATTACTCG+GTCAGTAC	TCCGGAGA+ACGTCCTG	GAATTCGT+AGGATAGG	CCGGAGA+TCAGAGCC	TCCGGAGA+AGGATAGG	GAATTCGT+GCCTCTAT	GAATTCGT+ACGTCCTG	GAATTCGT+AGGCTATA	ATTCAGAA+GTCAGTAC	ATTCAGAA+ACGTCCTG	ATTCAGAA+TAAGATTA	GAATTCGT+CTTCGCCT	GAATTCGT+TCAGAGCC	GAATTCGT+TCAGAGCC	ATTCAGAA+TCAGAGCC	ATTCAGAA+AGGATAGG	ATTCAGAA+GCCTCTAT	TCCGGAGA+CTTCGCCT	ATTACTCG+GCCTCTAT	TCCGGAGA+TAAGATTA	ATTACTCG+AGGATAGG	TCCGGAGA+ACGTCCTG	GCTCATT+AGGCTATA	TCCGGAGA+GTCAGTAC	CGCTCATT+GCCTCTAT	CGCTCATT+AGGATAGG	CGCTCATT+TCAGAGCC	CGCTCATT+CTTCGCCT	ATTACTCG+AGGCTATA	CGCTCATT+ACGTCCTG	CGCTCATT+TAAGATTA	GAGATTCC+GTCAGTAC	ATTACTCG+TCAGAGCC	GAGATTCC+ACGTCCTG	GAGATTCC+GCCTCTAT	CGCTCATT+GTCAGTAC	GAGATTCC+AGGCTATA	GAGATTCC+AGGCTATA	GAGATTCC+TAAGATTA	GAGATTCC+TCAGAGCC
lib_const_meth	library construction method		Swift2S	Swift2S	Swift2S	Swift2S	Swift2S	Swift2S	Swift2S	Swift2S	Swift2S	Swift2S	Swift2S	Swift2S	Swift2S	Swift2S	Swift2S	Swift2S	Swift2S	Swift2S	Swift2S	Swift2S	Swift2S	Swift2S	Swift2S	Swift2S	Swift2S	Swift2S	Swift2S	Swift2S	Swift2S	Swift2S	Swift2S	Swift2S	Swift2S	Swift2S	Swift2S	Swift2S	Swift2S	Swift2S	Swift2S	Swift2S	Swift2S	Swift2S	Swift2S	Swift2S
seq_meth	sequencing method		Illumina NextSeq	Illumina NextSeq	Illumina NextSeq	Illumina NextSeq	Illumina NextSeq	Illumina NextSeq	Illumina NextSeq	Illumina NextSeq	Illumina NextSeq	Illumina NextSeq	Illumina NextSeq	Illumina NextSeq	Illumina NextSeq	Illumina NextSeq	Illumina NextSeq	Illumina NextSeq	Illumina NextSeq	Illumina NextSeq	Illumina NextSeq	Illumina NextSeq	Illumina NextSeq	Illumina NextSeq	Illumina NextSeq	Illumina NextSeq	Illumina NextSeq	Illumina NextSeq	Illumina NextSeq	Illumina NextSeq	Illumina NextSeq	Illumina NextSeq	Illumina NextSeq	Illumina NextSeq	Illumina NextSeq	Illumina NextSeq	Illumina NextSeq	Illumina NextSeq	Illumina NextSeq	Illumina NextSeq	Illumina NextSeq	Illumina NextSeq	Illumina NextSeq	Illumina NextSeq	Illumina NextSeq	Illumina NextSeq
seq_quality_check	sequence quality check
sop	relevant standard operating procedures		JCVI	JCVI	JCVI	JCVI	JCVI	JCVI	JCVI	JCVI	JCVI	JCVI	JCVI	JCVI	JCVI	JCVI	JCVI	JCVI	JCVI	JCVI	JCVI	JCVI	JCVI	JCVI	JCVI	JCVI	JCVI	JCVI	JCVI	JCVI	JCVI	JCVI	JCVI	JCVI	JCVI	JCVI	JCVI	JCVI	JCVI	JCVI	JCVI	JCVI	JCVI	JCVI	JCVI	JCVI
figure 1 location identifier	figure 1 location identifier		A	B	C	D	E	F	G	H	I	J	K	L	M	N	O	P	Q	R	S	T	U	V	W	X	Y	Z	AA	AB	AC	AD	AE	AF	AG	AH	AI	AJ	AK	AL	AM	AN	AO	AP	AQ	AR
salinity	salinity	psu	na	na	na	na	na	na	na	na	na	na	na	na	na	na	na	na	na	na	na	na	na	36.8	36.8	36.41	36.9	36.49	36.49	36.49	36.45	36.45	36.45	36.45	37.7	29.94	29.94	29.1	21.2	21.2	11	11	11	11	12	7.2
temperature	temperature	°C	26.1	26.1	26.1	26.2	26.2	26.2	26.2	27.2	27.2	27.2	27.2	27.5	27.5	27.5	27.5	27.5	27.5	27.5	27.5	27.5	27.5	26.3	26.3	27.18	27.8	27.75	27.75	27.75	25.91	25.91	23.26	23.26	28.3	18.28	18.28	20.6	20.3	20.3	18.46	18.46	18.46	18.46	21.6	21.9
phosphate	phosphate	µmol/L	0.02	0.02	0.02	0.014	0.014	0.014	0.014	0.06	0.06	0.06	na	na	na	na	na	na	na	na	na	na	na	0.657	0.657	0.106	0.042	0.042	0.042	0.042	0.036	0.036	0.026	0.026	0.026	0.159	0.159	0.159	0.04	0.04	0.123	0.123	0.123	0.123	na	na
silica	silica	µmol/L	1.247	1.247	1.247	0.873	0.873	0.873	0.873	0.983	0.983	0.983	na	na	na	na	na	na	na	na	na	na	na	0.988	0.988	1.186	1.217	1.217	1.217	1.217	0.888	0.888	0.685	0.685	0.685	1.928	1.928	1.928	5.322	5.322	16.615	16.615	16.615	16.615	na	na
nitrate + nitrite		µmol/L	0.146608	0.146608	0.146608	0.0144543	0.0144543	0.0144543	0.0144543	0.059882	0.059882	0.059882	na	na	na	na	na	na	na	na	na	na	na	0.146608	0.146608	0.0609145	0.0794985	0.0794985	0.0794985	0.0794985	0.1559	0.1559	0.059882	0.059882	0.059882	0.15177	0.15177	0.15177	0.0681416	0.0681416	8.83569	8.83569	8.83569	8.83569	na	na
nitrite	nitrite	µmol/L	0.017	0.017	0.017	0.007	0.007	0.007	0.007	0.045	0.045	0.045	na	na	na	na	na	na	na	na	na	na	na	0.04	0.04	0.01	0.016	0.016	0.016	0.016	0.01	0.01	0.005	0.005	0.005	0.042	0.042	0.042	0.021	0.021	0.407	0.407	0.407	0.407	na	na
age of biofilm	age	days	na	na	na	na	na	na	3	na	na	4	2	5	5	6	6	4	4	7	7	7	7	na	na	na	na	na	na	na	na	na	na	na	na	na	na	2.8	na	3.1	na	na	na	na	3.9	4
